# NucVerse3D: Generalizable 3D nuclear instance segmentation across heterogeneous microscopy modalities

**DOI:** 10.64898/2026.02.05.704108

**Authors:** Jorge Vergara, Cristian Perez-Gallardo, Ricardo Velasco, Dilan Martinez, Diego Badilla, Esteban G. Contreras, Pamela Guevara, Fabián Segovia-Miranda, Hernán Morales-Navarrete

## Abstract

Accurate three-dimensional (3D) nuclear instance segmentation is a prerequisite for quantitative phenotyping in volumetric microscopy, yet remains challenging in densely packed tissues, irregular nuclear morphologies, and across heterogeneous imaging modalities. Here we present NucVerse3D, a deep-learning framework for generalized 3D nuclei instance segmentation that combines a residual attention 3D U-Net architecture with a reversible gradient-field representation for robust centroid-aware instance reconstruction. NucVerse3D is trained end to end in 3D using modality-agnostic preprocessing and isotropic scale normalization, enabling deployment across confocal microscopy, two-photon microscopy, light-sheet microscopy, micro–computed tomography, and scanning electron microscopy volumes. We benchmarked NucVerse3D on seven volumetric datasets spanning multiple species and tissues, comprising more than forty thousand manually annotated nuclei, including newly released ground-truth datasets of mouse liver tissue (control and hepatocellular carcinoma) and *Drosophila* brain glial nuclei. Across datasets, NucVerse3D achieved consistently high precision, recall, F1-score, and average precision, and outperformed the state-of-the-art methods particularly in dense and irregular settings, while remaining competitive on simpler cases. A single generalized model trained on pooled data matched the performance of dataset-specific models, and ablation experiments demonstrated that preprocessing and scale normalization substantially contribute to performance under strict intersection-over-union criteria. To demonstrate the biomedical utility of NucVerse3D, we applied it to three-dimensional liver images from a mouse model of hepatocellular carcinoma (HCC). High-fidelity, nucleus-by-nucleus segmentation enabled the quantification of the Nuclear Decoupling Score (NDS), which captures deviations in nuclear DNA–volume coupling at the single-nucleus level. NDS analysis revealed a progressive increase in nuclear abnormalities within tumor regions, forming spatially coherent domains of dysregulated nuclei and highlighting NDS as a potential quantitative biomarker of dysplastic and tumor tissue. Together, NucVerse3D provides a robust and generalizable solution for 3D nuclear instance segmentation and enables quantitative nuclear phenotyping across imaging modalities.

**Highlights:**

- NucVerse3D provides accurate 3D nuclear instance segmentation across modalities
- Residual attention and gradient fields enable robust separation of dense nuclei
- New 3D annotated datasets of mouse liver and *Drosophila* brain are released
- A generalized model achieves performance comparable to dataset-specific training
- 3D nuclear phenotyping reveals spatially organized nuclear abnormalities in HCC
