## Supplementary material for "NucVerse3D: Generalizable 3D nuclear instance segmentation across heterogeneous microscopy modalities": Supp table 01

### Sheet: Hoja1
	Train Images
	Dataset	Imaging modality	Voxel Size (µm)	Number of images	Total annotated nuclei (all images)	Mean number of nuclei per image	Nuclei density± SD (nuclei/mm3)	Mean nuclear volume ± SD (µm3)	Mean nuclear radius ± SD (µm)	Equivalent nuclear radius ± SD (µm)	Mean nuclear sphericity ± SD
	C. Elegans / Whole body	Confocal Microscopy	0.116 x 0.116 x 0.122	21	11387	542 ± 12	1.44E+07 ± 9.72E+05	1.73 ± 0.18	0.56 ± 0.01	0.73 ± 0.03	0.77 ± 0.02
	Mouse / Liver	Two-Photon Microscopy	0.3 x 0.3 x 0.3	6	2016	336 ± 134	4.26E+05 ± 1.92E+05	223.09 ± 71.56	2.78 ± 0.46	3.530 ± 0.312	0.60 ± 0.09
	D. melanogaster / Brain	Confocal Microscopy	0.15 x 0.15 x 0.3	3	399	133 ± 40	9.33E+05 ± 2.44E+05	80.38 ± 27.54	1.19 ± 0.13	2.578 ± 0.160	0.53 ± 0.09
	Mouse / Brain	Light-Sheet (SPIM)	5.26 x 5.26 x 5	5	2082	416 ± 122	1.03E+03 ± 1.62E+02	29818.25 ± 6124.95	11.27 ± 0.85	18.749 ± 0.479	0.36 ± 0.05
	Mouse / Brain	MicroCT	0.72 x 0.72 x 0.72	4	572	143 ± 61	5.41E+04 ± 2.29E+04	558.55 ± 154.85	4.08 ± 0.58	4.781 ± 0.321	0.82 ± 0.12
	Zebrafish / Brain	SEM	0.48 x 0.51 x 0.51	27	7271	269 ± 182	1.03E+06 ± 6.93E+05	246.75 ± 29.45	2.64 ± 0.15	3.584 ± 0.254	0.46 ± 0.04
	Mouse / HCC Liver	Two-Photon Microscopy	0.3 x 0.3 x 0.3	8	1750	219 ± 46	3.68E+05 ± 6.70E+04	295.031 ± 53.905	3.110 ± 0.187	3.711 ± 0.146	0.700 ± 0.047
	Test Images
	Dataset	Imaging modality	Voxel Size (µm)	Number of images	Total annotated nuclei (all images)	Mean number of nuclei per image	Nuclei density± SD (nuclei/mm3)	Mean nuclear volume ± SD (µm3)	Mean nuclear radius ± SD (µm)	Equivalent nuclear radius ± SD (µm)	Mean nuclear sphericity ± SD
	C. Elegans / Whole body	Confocal Microscopy	0.116 x 0.116 x 0.122	7	3761	537 ± 9	1.52E+07 ± 1.31E+06	1.75 ± 0.26	0.57 ± 0.03	0.735 ± 0.018	0.77 ± 0.05
	Mouse / Liver	Two-Photon Microscopy	0.3 x 0.3 x 0.3	3	857	286 ± 118	3.69E+05 ± 1.52E+05	257.09 ± 132.17	2.94 ± 0.71	3.628 ± 0.327	0.64 ± 0.11
	D. melanogaster / Brain	Confocal Microscopy	0.15 x 0.15 x 0.3	2	303	152 ± 4	9.63E+05 ± 1.20E+05	94.84 ± 39.52	1.33 ± 0.17	2.744 ± 0.064	0.61 ± 0.08
	Mouse / Brain	Light-Sheet (SPIM)	5.26 x 5.26 x 5	2	559	280 ± 11	4.52E+02 ± 1.71E+01	38545.88 ± 15191.01	10.70 ± 1.60	20.100 ± 0.779	0.30 ± 0.18
	Mouse / Brain	MicroCT	0.72 x 0.72 x 0.72	4	664	166 ± 90	6.28E+04 ± 3.42E+04	564.12 ± 162.55	4.13 ± 0.59	4.786 ± 0.155	0.82 ± 0.15
	Zebrafish / Brain	SEM	0.48 x 0.51 x 0.51	27	8044	298 ± 204	1.14E+06 ± 7.81E+05	240.13 ± 29.97	2.61 ± 0.16	3.524 ± 0.154	0.48 ± 0.04
	Mouse / HCC Liver	Two-Photon Microscopy	0.3 x 0.3 x 0.3	4	901	221 ± 40	3.65E+05 ± 6.4E+04	295.03 ± 53.91	3.11 ± 0.19	3.71 ± 0.146	0.7 ± 0.05
	Model predictions evaluated on the test images
	Dataset	Imaging Modality	Voxel Size (µm)	Number of images	Model used for prediction	Total predicted nuclei (total annotated nuclei)	Mean number of nuclei per image	Nuclei density± SD (nuclei/mm3)	Mean nuclear volume ± SD (µm3)	Mean nuclear radius ± SD (µm)	Equivalent nuclear radius ± SD (µm)	Mean nuclear sphericity ± SD
	C. Elegans / Whole body	Confocal Microscopy	0.116 x 0.116 x 0.122	7	resunet_combined_1000	3705 (3761)	529 ± 9	1.50E+07 ± 1.28E+06	1.60 ± 0.21	0.56 ± 0.03	0.718 ± 0.015	0.81 ± 0.04
	C. Elegans / Whole body	Confocal Microscopy	0.116 x 0.116 x 0.122	7	resunet_combined_scaled_1000	3743 (3761)	534 ± 11	1.51E+07 ± 1.34E+06	1.87 ± 0.22	0.59 ± 0.03	0.757 ± 0.016	0.76 ± 0.03
	C. Elegans / Whole body	Confocal Microscopy	0.116 x 0.116 x 0.122	7	resunet_individual	3720 (3761)	531 ± 11	1.50E+07 ± 1.29E+06	1.78 ± 0.24	0.58 ± 0.03	0.743 ± 0.018	0.80 ± 0.04
	Mouse / Liver	Two-Photon Microscopy	0.3 x 0.3 x 0.3	3	resunet_combined_1000	853 (857)	284 ± 125	3.67E+05 ± 1.62E+05	233.66 ± 123.20	2.68 ± 0.59	3.480 ± 0.525	0.65 ± 0.11
	Mouse / Liver	Two-Photon Microscopy	0.3 x 0.3 x 0.3	3	resunet_combined_scaled_1000	773 (857)	258 ± 91	3.33E+05 ± 1.18E+05	265.48 ± 122.53	2.81 ± 0.57	3.718 ± 0.437	0.57 ± 0.10
	Mouse / Liver	Two-Photon Microscopy	0.3 x 0.3 x 0.3	3	resunet_individual	806 (857)	269 ± 99	3.47E+05 ± 1.28E+05	265.66 ± 134.12	2.85 ± 0.62	3.656 ± 0.493	0.65 ± 0.11
	D. melanogaster / Brain	Confocal Microscopy	0.15 x 0.15 x 0.3	2	resunet_combined_1000	304 (303)	152 ± 17	9.60E+05 ± 3.45E+04	55.83 ± 25.98	0.95 ± 0.15	2.265 ± 0.110	0.64 ± 0.13
	D. melanogaster / Brain	Confocal Microscopy	0.15 x 0.15 x 0.3	2	resunet_combined_scaled_1000	288 (303)	144 ± 11	9.12E+05 ± 6.30E+04	63.90 ± 33.26	1.06 ± 0.19	2.354 ± 0.120	0.55 ± 0.11
	D. melanogaster / Brain	Confocal Microscopy	0.15 x 0.15 x 0.3	2	resunet_individual	286 (303)	143 ± 6	9.08E+05 ± 9.81E+04	56.89 ± 25.54	1.00 ± 0.16	2.277 ± 0.076	0.61 ± 0.11
	Mouse / Brain	Light-Sheet (SPIM)	5.26 x 5.26 x 5	2	resunet_combined_1000	429 (559)	215 ± 15	3.47E+02 ± 2.40E+01	31269.60 ± 9793.35	9.65 ± 1.45	19.012 ± 0.381	0.28 ± 0.06
	Mouse / Brain	Light-Sheet (SPIM)	5.26 x 5.26 x 5	2	resunet_combined_scaled_1000	1042 (559)	521 ± 8	8.42E+02 ± 1.37E+01	16729.15 ± 8317.51	9.03 ± 1.68	14.846 ± 0.422	0.48 ± 0.15
	Mouse / Brain	Light-Sheet (SPIM)	5.26 x 5.26 x 5	2	resunet_individual	422 (559)	211 ± 14	3.41E+02 ± 2.29E+01	38773.47 ± 11756.36	10.65 ± 1.43	20.485 ± 0.641	0.27 ± 0.06
	Mouse / Brain	MicroCT	0.72 x 0.72 x 0.72	4	resunet_combined_1000	569 (664)	142 ± 76	5.38E+04 ± 2.89E+04	531.44 ± 129.88	4.13 ± 0.43	4.839 ± 0.167	0.81 ± 0.07
	Mouse / Brain	MicroCT	0.72 x 0.72 x 0.72	4	resunet_combined_scaled_1000	665 (664)	166 ± 91	6.29E+04 ± 3.45E+04	517.56 ± 153.81	3.82 ± 0.58	4.684 ± 0.167	0.72 ± 0.10
	Mouse / Brain	MicroCT	0.72 x 0.72 x 0.72	4	resunet_individual	554 (664)	139 ± 77	5.24E+04 ± 2.92E+04	639.98 ± 151.47	4.41 ± 0.42	5.166 ± 0.139	0.83 ± 0.06
	Zebrafish / Brain	SEM	0.48 x 0.51 x 0.51	27	resunet_combined_1000	6740 (8044)	250 ± 173	9.53E+05 ± 6.59E+05	266.41 ± 22.24	2.86 ± 0.10	3.871 ± 0.150	0.44 ± 0.01
	Zebrafish / Brain	SEM	0.48 x 0.51 x 0.51	27	resunet_combined_scaled_1000	6985 (8044)	259 ± 178	9.88E+05 ± 6.81E+05	289.54 ± 26.16	3.02 ± 0.11	3.955 ± 0.197	0.56 ± 0.02
	Zebrafish / Brain	SEM	0.48 x 0.51 x 0.51	27	resunet_individual	6549 (8044)	243 ± 167	9.26E+05 ± 6.39E+05	300.58 ± 25.04	2.98 ± 0.10	4.034 ± 0.147	0.50 ± 0.02
	Mouse / HCC Liver	Two-Photon Microscopy	0.3 x 0.3 x 0.3	4	resunet_combined_1000	833 (901)	208 ± 20	3.32E+05 ± 5.51E+04	217.03 ± 91.56	2.75 ± 0.50	3.440 ± 0.187	0.65 ± 0.11
	Mouse / HCC Liver	Two-Photon Microscopy	0.3 x 0.3 x 0.3	4	resunet_combined_scaled_1000	749 (901)	187 ± 24	2.98E+05 ± 5.47E+04	303.48 ± 112.44	3.11 ± 0.52	3.915 ± 0.238	0.55 ± 0.08
	Mouse / HCC Liver	Two-Photon Microscopy	0.3 x 0.3 x 0.3	4	resunet_individual	816 (901)	204 ± 24	3.25E+05 ± 6.11E+04	417.43 ± 151.77	3.66 ± 0.58	4.350 ± 0.304	0.68 ± 0.10

### Sheet: raw
							Model	Total Nuclei	Mean Nuclei	Density_nuclei_per_mm3	sd_Density_nuclei_per_mm3	mean_Volume	sd_Volume	mean_InscrBall.Radius	sd_InscrBall.Radius	mean_Sphericity	sd_Sphericity
							resunet_combined_1000	3705	529.286	1.49502e+07	1.27573e+06	1.60349	0.205534	0.560665	0.0257536	0.806784	0.038474
							resunet_combined_scaled_1000	3743	534.714	1.51071e+07	1.34254e+06	1.872	0.216777	0.586646	0.0275804	0.760412	0.0344303
							resunet_individual	3720	531.429	1.5011e+07	1.29444e+06	1.77908	0.241069	0.581182	0.0277802	0.795877	0.0360868
							resunet_combined_1000	853	284.333	367287	162022	233.662	123.2	2.6848	0.592704	0.649137	0.114185
							resunet_combined_scaled_1000	773	257.667	332841	117948	265.476	122.533	2.81098	0.566344	0.573156	0.101716
							resunet_individual	806	268.667	347050	128179	265.658	134.123	2.85143	0.622696	0.652384	0.11391
							resunet_combined_1000	304	152	959963	34521.4	55.8308	25.9788	0.953924	0.146987	0.643464	0.12652
							resunet_combined_scaled_1000	288	144	911673	63039.1	63.9037	33.2624	1.06337	0.187115	0.547747	0.107426
							resunet_individual	286	143	907958	98123.4	56.8937	25.5384	1.00062	0.157867	0.608501	0.105254
							resunet_combined_1000	429	214.5	346.819	24.0093	31269.6	9793.35	9.64905	1.44626	0.283264	0.0563672
							resunet_combined_scaled_1000	1042	521	842.389	13.7196	16729.2	8317.51	9.02738	1.68281	0.477828	0.145724
							resunet_individual	422	211	341.16	22.866	38773.5	11756.4	10.6467	1.42719	0.274759	0.0553416
							resunet_combined_1000	569	142.25	53845.7	28873.2	531.444	129.883	4.13401	0.427338	0.810832	0.0661723
							resunet_combined_scaled_1000	665	166.25	62930.4	34480.6	517.558	153.806	3.82336	0.582715	0.72021	0.102423
							resunet_individual	554	138.5	52426.2	29213.8	639.976	151.466	4.40807	0.419337	0.828158	0.0625725
							resunet_combined_1000	6740	249.63	953421	659327	266.413	22.2376	2.86428	0.100293	0.43705	0.0148455
							resunet_combined_scaled_1000	6985	258.704	988078	680591	289.544	26.1572	3.021	0.113455	0.560874	0.0239762
							resunet_individual	6549	242.556	926403	639188	300.579	25.0392	2.97812	0.10138	0.50276	0.0230852
							resunet_combined_1000	833	208.25	331711	55054.2	217.033	91.5636	2.75358	0.499055	0.648566	0.105971
							resunet_combined_scaled_1000	749	187.25	298201	54748.9	303.479	112.441	3.11274	0.523039	0.554809	0.0791523
							resunet_individual	816	204	325362	61142.1	417.428	151.769	3.65771	0.579614	0.684414	0.0971955
										Mean Density± SD (nuclei/mm3)	Mean Volume ± SD (µm3)	Mean Radius ± SD (µm)	Mean Sphericity ± SD
										1.495E+04 ± 128E+04	002 ± 000	001 ± 000	001 ± 000
										1.511E+04 ± 134E+04	002 ± 000	001 ± 000	001 ± 000
										1.501E+04 ± 129E+04	002 ± 000	001 ± 000	001 ± 000
										037E+04 ± 016E+04	234 ± 123	003 ± 001	001 ± 000
										033E+04 ± 012E+04	265 ± 123	003 ± 001	001 ± 000
										035E+04 ± 013E+04	266 ± 134	003 ± 001	001 ± 000
										096E+04 ± 003E+04	056 ± 026	001 ± 000	001 ± 000
										091E+04 ± 006E+04	064 ± 033	001 ± 000	001 ± 000
										091E+04 ± 010E+04	057 ± 026	001 ± 000	001 ± 000
										347E+00 ± 024E+00	31.270 ± 9.793	010 ± 001	000 ± 000
										842E+00 ± 014E+00	16.729 ± 8.318	009 ± 002	000 ± 000
										341E+00 ± 023E+00	38.773 ± 11.756	011 ± 001	000 ± 000
										005E+04 ± 003E+04	531 ± 130	004 ± 000	001 ± 000
										006E+04 ± 003E+04	518 ± 154	004 ± 001	001 ± 000
										005E+04 ± 003E+04	640 ± 151	004 ± 000	001 ± 000
										095E+04 ± 066E+04	266 ± 022	003 ± 000	000 ± 000
										099E+04 ± 068E+04	290 ± 026	003 ± 000	001 ± 000
										093E+04 ± 064E+04	301 ± 025	003 ± 000	001 ± 000
										033E+04 ± 006E+04	217 ± 092	003 ± 000	001 ± 000
										030E+04 ± 005E+04	303 ± 112	003 ± 001	001 ± 000
										033E+04 ± 006E+04	417 ± 152	004 ± 001	001 ± 000
